# Noncanonical usage of stop codons in ciliates expands proteins with Q-rich motifs

**DOI:** 10.1101/2020.12.08.407247

**Authors:** Chi-Ning Chuang, Hou-Cheng Liu, Tai-Ting Woo, Ju-Lan Chao, Chiung-Ya Chen, Hisao-Tang Hu, Yi-Ping Hsueh, Ting-Fang Wang

## Abstract

Serine(S)/threonine(T)-glutamine(Q) cluster domains (SCDs), polyglutamine (polyQ) tracts and polyglutamine/asparagine (polyQ/N) tracts are Q-rich motifs found in many proteins. SCDs often are intrinsically disordered regions that mediate protein phosphorylation and protein-protein interactions. PolyQ and polyQ/N tracts are structurally flexible sequences that trigger protein aggregation. We report that due to their high percentages of STQ or STQN amino acid content, four SCDs and three prion-causing Q/N-rich motifs of yeast proteins possess autonomous protein expression-enhancing activities. Since these Q-rich motifs can endow proteins with structural and functional plasticity, we suggest that they represent useful toolkits for evolutionary novelty. Comparative Gene Ontology (GO) analyses of the near-complete proteomes of 27 representative model eukaryotes reveal that Q-rich motifs prevail in proteins involved in specialized biological processes, including *Saccharomyces cerevisiae* RNA-mediated transposition and pseudohyphal growth, *Candida albicans* filamentous growth, ciliate peptidyl-glutamic acid modification and microtubule-based movement, *Tetrahymena thermophila* xylan catabolism and meiosis, *Dictyostelium discoideum* development and sexual cycles, *Plasmodium falciparum* infection, and the nervous systems of *Drosophila melanogaster, Mus musculus* and *Homo sapiens*. We also show that Q-rich-motif proteins are expanded massively in ten ciliates with reassigned TAA^Q^ and TAG^Q^ codons. Notably, the usage frequency of CAG^Q^ is much lower in ciliates with reassigned TAA^Q^ and TAG^Q^ codons than in organisms with expanded and unstable Q runs (e.g., *D. melanogaster* and *H. sapiens*), indicating that the use of noncanonical stop codons in ciliates may have coevolved with codon usage biases to avoid triplet repeat disorders mediated by CAG/GTC replication slippage.
