## Supplementary material for "Noncanonical usage of stop codons in ciliates expands proteins with Q-rich motifs": Dataset DS1

### Sheet: cDNA qPCR
Sample Name	LacZ Ct	ACT1 Ct	LacZ EQ.Ct Mean	ACT1 EQ.Ct Mean	∆Ct	∆∆Ct	RQ(2-DDϹt)		Sample Name	RQ	control avg.	normalized to control avg.	mean	SD
LacZ-NVH-1	23.96	17.463	23.84	17.4787	6.36133	0	1		LacZ-NVH-1	1	1.07096	0.933744	1	0.197802
	23.851	17.518							LacZ-NVH-2	0.903707		0.843831
	23.709	17.455							LacZ-NVH-3	1.30916		1.22242
LacZ-NVH-2	23.528	17.101	23.6093	17.1023	6.507	0.145667	0.903962		Rad51-NTD-LacZ-NVH-1	0.439326		0.410218	0.503107	0.116699
	23.706	17.038							Rad51-NTD-LacZ-NVH-2	0.498003		0.465007
	23.594	17.168							Rad51-NTD-LacZ-NVH-3	0.679087		0.634094
Rad51-NTD-LacZ-NVH-1	24.714	16.983	24.6043	17.0563	7.548	1.18667	0.439317		Rad51-NTD-3SA-LacZ-NVH-1	0.43838		0.409335	0.495153	0.135123
	24.598	17.088							Rad51-NTD-3SA-LacZ-NVH-2	0.697097		0.65091
	24.501	17.098							Rad51-NTD-3SA-LacZ-NVH-3	0.455385		0.425213
Rad51-NTD-LacZ-NVH-2	23.961	16.67	24.0203	16.654	7.36633	1.005	0.49827		Rad51-NTD-6SQA-LacZ-NVH-1	0.607529		0.567277	0.67143	0.0903734
	23.991	16.639							Rad51-NTD-6SQA-LacZ-NVH-2	0.768837		0.717898
	24.109	16.653							Rad51-NTD-6SQA-LacZ-NVH-3	0.780852		0.729116
Rad51-NTD-3SA- LacZ-NVH-1	24.582	16.926	24.4717	16.9207	7.551	1.18967	0.438404		Rad51-NTD-9SQA-LacZ-NVH-1	0.827634		0.772799	0.78789	0.0253548
	24.447	16.894							Rad51-NTD-9SQA-LacZ-NVH-2	0.828609		0.773709
	24.386	16.942							Rad51-NTD-9SQA-LacZ-NVH-3	0.875146		0.817163
Rad51-NTD-3SA- LacZ-NVH-2	23.59	16.746	23.6173	16.7353	6.882	0.520667	0.69705		Rad51-NTD-12SQA-LacZ-NVH-1	1.43824		1.34295	1.13703	0.2363
	23.578	16.768							Rad51-NTD-12SQA-LacZ-NVH-2	0.941408		0.879034
	23.684	16.692							Rad51-NTD-12SQA-LacZ-NVH-3	1.27347		1.1891
Rad51-NTD-6SQA- LacZ-NVH-1	24.152	17.08	24.1063	17.0263	7.08	0.718667	0.607659
	24.092	16.998
	24.075	17.001
Rad51-NTD-6SQA- LacZ-NVH-2	23.797	17.133	23.861	17.121	6.74	0.378667	0.769148
	23.897	17.15
	23.889	17.08
Rad51-NTD-9SQA- LacZ-NVH-1	23.792	17.098	23.756	17.1223	6.63367	0.272333	0.827979
	23.709	17.136
	23.767	17.133
Rad51-NTD-12SQA- LacZ-NVH-1	23.642	17.85	23.611	17.7743	5.83667	-0.524667	1.4386
	23.605	17.733
	23.586	17.74
Rad51-NTD-12SQA- LacZ-NVH-2	23.449	17.072	23.5383	17.0903	6.448	0.0866667	0.941696
	23.63	17.11
	23.536	17.089
Sample Name	LacZ Ct	ACT1 Ct	LacZ EQ.Ct Mean	ACT1 EQ.Ct Mean	∆Ct	∆∆Ct	RQ(2-DDϹt)
LacZ-NVH-1	24.09	17.382	24.097	17.4317	6.66533	0	1
	24.093	17.459
	24.108	17.454
LacZ-NVH-3	23.723	17.275	23.605	17.3287	6.27633	-0.389	1.30949
	23.5	17.468
	23.592	17.243
Rad51-NTD-LacZ-NVH-3	23.916	16.644	23.858	16.635	7.223	0.557667	0.6794
	23.877	16.699
	23.781	16.562
Rad51-NTD-3SA- LacZ-NVH-3	24.919	17.087	24.8827	17.0823	7.80033	1.135	0.455335
	24.989	17.1
	24.74	17.06
Rad51-NTD-6SQA- LacZ-NVH-3	24.227	17.127	24.1727	17.1507	7.022	0.356667	0.780967
	24.135	17.155
	24.156	17.17
Rad51-NTD-9SQA- LacZ-NVH-2	23.908	17.081	23.996	17.0597	6.93633	0.271	0.828745
	24.04	17.059
	24.04	17.039
Rad51-NTD-9SQA- LacZ-NVH-3	24.187	17.3	24.1793	17.3217	6.85767	0.192333	0.875189
	24.115	17.333
	24.236	17.332
Rad51-NTD-12SQA- LacZ-NVH-3	23.941	17.679	23.905	17.5887	6.31633	-0.349	1.27368
	23.911	17.557
	23.863	17.53

### Sheet: gDNA qPCR
Sample Name	LacZ Ct	ACT1 Ct	LacZ EQ.Ct Mean	ACT1 EQ.Ct Mean	∆Ct	∆∆Ct	RQ(2-DDϹt)		Sample Name	RQ	control avg.	normalized to control avg.	mean	SD
LacZ-NVH-1	26.306	21.621	26.2657	21.6453	4.62033	0	1		LacZ-NVH-1	1	1.0803	0.925669	1	0.082476
	26.278	21.712							LacZ-NVH-2	1.06475		0.985605
	26.213	21.603							LacZ-NVH-3	1.17615		1.08873
LacZ-NVH-2	25.955	21.451	26.0137	21.4837	4.53	-0.0903333	1.06462		Rad51-NTD-LacZ-NVH-1	0.660883		0.611759	0.958619	0.302158
	25.987	21.481							Rad51-NTD-LacZ-NVH-2	1.18769		1.0994
	26.099	21.519							Rad51-NTD-LacZ-NVH-3	1.25822		1.1647
Rad51-NTD-LacZ-NVH-2	25.47	20.95	25.4017	21.029	4.37267	-0.247667	1.18729		Rad51-NTD-3SA-LacZ-NVH-1	1.01941		0.943633	0.94271	0.237979
	25.224	21.088							Rad51-NTD-3SA-LacZ-NVH-2	1.275		1.18023
	25.511	21.049							Rad51-NTD-3SA-LacZ-NVH-3	0.760824		0.704272
Rad51-NTD-3SA- LacZ-NVH-1	25.816	21.119	25.7787	21.186	4.59267	-0.0276667	1.01936		Rad51-NTD-6SQA-LacZ-NVH-1	0.804255		0.744474	0.884606	0.188029
	25.714	21.152							Rad51-NTD-6SQA-LacZ-NVH-2	0.876178		0.811051
	25.806	21.287							Rad51-NTD-6SQA-LacZ-NVH-3	1.18649		1.09829
Rad51-NTD-3SA- LacZ-NVH-2	25.465	21.103	25.373	21.103	4.27	-0.350333	1.27486		Rad51-NTD-9SQA-LacZ-NVH-1	1.30521		1.20819	1.01777	0.170021
	25.193	21.108							Rad51-NTD-9SQA-LacZ-NVH-2	0.95196		0.8812
	25.461	21.098							Rad51-NTD-9SQA-LacZ-NVH-3	1.0413		0.963901
Rad51-NTD-6SQA- LacZ-NVH-1	26.165	21.221	26.1757	21.2407	4.935	0.314667	0.804037		Rad51-NTD-12SQA-LacZ-NVH-1	1.37636		1.27405	1.10418	0.196513
	26.213	21.242							Rad51-NTD-12SQA-LacZ-NVH-2	0.960337		0.888955
	26.149	21.259							Rad51-NTD-12SQA-LacZ-NVH-3	1.24184		1.14954
Rad51-NTD-6SQA- LacZ-NVH-2	25.981	21.144	25.979	21.1673	4.81167	0.191333	0.875796
	25.888	21.155
	26.068	21.203
Rad51-NTD-9SQA- LacZ-NVH-1	25.231	20.983	25.2443	21.008	4.23633	-0.384	1.30495
	25.193	21.069
	25.309	20.972
Rad51-NTD-9SQA- LacZ-NVH-2	25.839	21.187	25.9337	21.242	4.69167	0.0713333	0.951758
	25.979	21.356
	25.983	21.183
Rad51-NTD-12SQA- LacZ-NVH-1	25.624	21.469	25.6637	21.5033	4.16033	-0.46	1.37554
	25.57	21.545
	25.797	21.496
Rad51-NTD-12SQA- LacZ-NVH-2	25.954	21.208	25.9407	21.2617	4.679	0.0586667	0.960151
	25.958	21.201
	25.91	21.376
Sample Name	LacZ Ct	ACT1 Ct	LacZ EQ.Ct Mean	ACT1 EQ.Ct Mean	∆Ct	∆∆Ct	RQ(2-DDϹt)
LacZ-NVH-1	26.108	21.666	26.172	21.6437	4.52833	0	1
	26.268	21.61
	26.14	21.655
LacZ-NVH-3	25.872	21.451	25.778	21.484	4.294	-0.234333	1.17636
	25.698	21.558
	25.764	21.443
Rad51-NTD-LacZ-NVH-3	25.712	21.438	25.6513	21.4553	4.196	-0.332333	1.25905
	25.749	21.466
	25.493	21.462
Rad51-NTD-3SA- LacZ-NVH-3	25.882	20.973	25.91	20.988	4.922	0.393667	0.761193
	25.962	20.973
	25.886	21.018
Rad51-NTD-6SQA- LacZ-NVH-3	26.473	22.096	26.3473	22.066	4.28133	-0.247	1.18674
	26.282	22.045
	26.287	22.057
Rad51-NTD-9SQA- LacZ-NVH-3	25.993	21.485	25.9563	21.487	4.46933	-0.059	1.04174
	25.997	21.544
	25.879	21.432
Rad51-NTD-12SQA- LacZ-NVH-3	25.734	21.501	25.719	21.5033	4.21567	-0.312667	1.242
	25.773	21.53
	25.65	21.479
Sample Name	LacZ Ct	ACT1 Ct	LacZ EQ.Ct Mean	ACT1 EQ.Ct Mean	∆Ct	∆∆Ct	RQ(2-DDϹt)
LacZ-NVH-1	26.465	21.724	26.5063	21.8037	4.70267	0	1
	26.508	21.849
	26.546	21.838
Rad51-NTD-LacZ-NVH-1	26.306	20.969	26.2933	20.9927	5.30067	0.598	0.660669
	26.244	20.995
	26.33	21.014
