## Supplementary material for "Noncanonical usage of stop codons in ciliates expands proteins with Q-rich motifs": Dataset DS2

### Sheet: DS1
Species	S	T	Q	N	Y	W	C	P	A	D	E	G	F	H	I	L	V	M	R	K	B	U	X	Z
S. cerevisiae S288c	0.0898956	0.059143	0.039495	0.0615683	0.0338516	0.0104035	0.0127005	0.0437789	0.0548901	0.0583492	0.0651976	0.0496664	0.0443695	0.0217223	0.065602	0.0951258	0.05556	0.0208632	0.0444464	0.0733712	NA	NA	NA	NA
Candida albicans	0.0897687	0.0614624	0.044931	0.0669114	0.0354967	0.00968806	0.010674	0.0447365	0.0504866	0.0590422	0.0646615	0.0507756	0.0439632	0.0209033	0.0711424	0.0920903	0.0542877	0.0178221	0.0376346	0.0734784	NA	1.00603e-06	4.25886e-05	NA
Candida auris	0.0917714	0.0544546	0.0393175	0.0483943	0.0324932	0.0106954	0.0114242	0.047208	0.0669942	0.0589869	0.0683672	0.0548851	0.043983	0.023271	0.0560231	0.0926467	0.062171	0.020502	0.0476299	0.0687813	NA	NA	NA	NA
Candida tropicalis	0.0905991	0.0599235	0.0427191	0.0626936	0.0357097	0.0098438	0.0110102	0.0455333	0.050504	0.0598271	0.0675905	0.0509082	0.0449095	0.0207165	0.0706359	0.0914018	0.0562265	0.0188164	0.0382108	0.0722207	NA	NA	NA	NA
Neurospora crassa	0.0836109	0.0613843	0.0427941	0.0371105	0.0256416	0.0134372	0.0111187	0.0657756	0.0867757	0.0564163	0.0648493	0.0714381	0.0338869	0.0245657	0.0442959	0.0834574	0.0596963	0.0215064	0.0614884	0.0507507	NA	NA	NA	NA
Magnaporthe oryzae	0.0814383	0.0588575	0.0406295	0.0351164	0.0252089	0.014237	0.0127004	0.0632662	0.0943452	0.0574099	0.0589331	0.0743748	0.0348969	0.0231107	0.0436375	0.08504	0.0628718	0.0227255	0.0639997	0.0472007	NA	NA	NA	NA
Trichoderma reesei	0.0834212	0.0569766	0.0412539	0.0343839	0.0263662	0.014238	0.0126557	0.0617505	0.0918561	0.0576671	0.0613112	0.0679478	0.0358796	0.0245044	0.0466065	0.0894675	0.0604419	0.022381	0.0633883	0.0475025	NA	NA	NA	NA
Cryptococcus neoformans	0.0908246	0.057962	0.0386453	0.034049	0.0253236	0.013754	0.0102353	0.0668211	0.0836205	0.0537622	0.0661516	0.0709457	0.0340567	0.0234249	0.0479741	0.0888414	0.0603494	0.0215336	0.0598051	0.0519094	NA	NA	1.0732e-05	NA
Ustilago maydis	0.101003	0.0601021	0.0443966	0.0336404	0.0225462	0.0118739	0.0106791	0.0586439	0.10559	0.0579618	0.0534422	0.0644422	0.0323562	0.0262736	0.0416422	0.0896687	0.0586732	0.0192622	0.0637576	0.0440449	NA	NA	NA	NA
Taiwanofungus camphoratus	0.0910104	0.0592992	0.0377236	0.031964	0.0260378	0.0136161	0.0127245	0.0668921	0.0872016	0.0549997	0.0587239	0.0645243	0.0354104	0.0261547	0.0462443	0.0924889	0.0648777	0.0215172	0.0662971	0.0422924	NA	NA	NA	NA
Dictyostelium discoideum	0.0970071	0.0598367	0.0507129	0.113645	0.0354412	0.00725346	0.0142375	0.0395426	0.0302814	0.0520182	0.0582628	0.0444331	0.0470689	0.0175901	0.0843884	0.0857182	0.0424226	0.0156279	0.027877	0.07663	NA	8.75686e-07	4.37843e-06	NA
Plasmodium falciparum	0.0637863	0.0407124	0.0276054	0.144361	0.0570872	0.00490161	0.0176536	0.0197779	0.0195845	0.0646497	0.0712785	0.0282047	0.0438056	0.0241323	0.0926981	0.0760899	0.0379818	0.0219074	0.026348	0.117433	NA	9.75299e-07	NA	NA
Tetrahymena thermophila	0.0831554	0.0439927	0.0962024	0.0917975	0.04314	0.00507517	0.017875	0.0259261	0.0326426	0.0484344	0.0595979	0.0346719	0.0517953	0.0144156	0.0863211	0.0918923	0.0398457	0.0178809	0.0270994	0.0875634	NA	3.54787e-07	0.000674805	NA
Paramecium tetraurelia	0.069059	0.0453949	0.0911164	0.0690765	0.0425186	0.00763046	0.0182323	0.0291512	0.0347816	0.0500099	0.0667965	0.0355934	0.0495015	0.0176372	0.084316	0.0974081	0.0445457	0.0210172	0.0345157	0.0882769	NA	NA	0.00342093	NA
Oxytricha trifallax	0.0823346	0.0491002	0.0896311	0.0794094	0.0371968	0.00578682	0.011499	0.0311015	0.0390108	0.0562819	0.0621583	0.0417916	0.0456861	0.0191513	0.0720779	0.0867509	0.0440709	0.0244344	0.0385114	0.0840027	NA	NA	1.22434e-05	NA
Stylonychia lemnae	0.0792328	0.0463382	0.0836259	0.0754933	0.0380071	0.00617948	0.0116769	0.0307416	0.0394598	0.0568848	0.0650016	0.0415781	0.0467443	0.0184965	0.0761897	0.0878649	0.0442622	0.0244628	0.040618	0.087142	NA	NA	NA	NA
Pseudocohnilembus persalinus	0.0664536	0.0373345	0.108923	0.0975584	0.0426336	0.006064	0.0132048	0.0245059	0.028666	0.0532823	0.0754993	0.036682	0.0485236	0.0144816	0.079042	0.0839644	0.0375002	0.0186119	0.0264574	0.100612	NA	NA	NA	NA
Stentor coeruleus	0.0830742	0.049165	0.036672	0.0626716	0.0397399	0.00929029	0.0193907	0.0354814	0.043218	0.0506457	0.0765904	0.0435039	0.0483305	0.0185359	0.0843974	0.0955624	0.0489844	0.0227681	0.039445	0.0924526	NA	4.57218e-07	8.00894e-05	NA
Drosophila melanogaster	0.0863163	0.0586824	0.0543447	0.0473095	0.0280231	0.00920068	0.0194476	0.0578773	0.0741395	0.0518231	0.0655208	0.0618907	0.0329695	0.0264574	0.0479627	0.087416	0.0586015	0.0223856	0.0547392	0.0548579	NA	3.98802e-07	3.4164e-05	NA
Aedes aegypti	0.0883276	0.059608	0.0485134	0.0503668	0.0292871	0.0093712	0.0178681	0.0554256	0.0654666	0.0552356	0.0658057	0.0588449	0.0351486	0.0262614	0.0528012	0.0857575	0.0598772	0.0230421	0.0530989	0.0598811	NA	NA	1.12149e-05	NA
Caenorhabditis elegans	0.0823243	0.060051	0.042449	0.0478647	0.0305869	0.0107104	0.0199009	0.0509332	0.0647923	0.0542157	0.0674848	0.054317	0.0446439	0.0231302	0.0592615	0.0841011	0.0624403	0.0260196	0.0524225	0.0623506	NA	1.6429e-07	NA	NA
Danio rerio	0.0884683	0.0568127	0.0477386	0.0403955	0.027643	0.0111626	0.0233699	0.0541163	0.0618888	0.0524541	0.069554	0.0598004	0.0372571	0.0267769	0.0470268	0.0948841	0.062461	0.0238867	0.054824	0.059311	4.07313e-08	1.26267e-06	0.000166713	NA
Mus musculus	0.085496	0.0543768	0.0480683	0.0358465	0.0267214	0.0120393	0.0225889	0.0615547	0.0684094	0.0482663	0.0701633	0.0633495	0.0368072	0.0261013	0.0438685	0.0997358	0.060823	0.022423	0.0559653	0.0572056	7.2993e-07	1.41692e-06	0.00018669	9.87552e-07
Homo sapiens	0.0837782	0.0545601	0.0479779	0.0358559	0.0261941	0.0123715	0.0219826	0.0626772	0.0694164	0.0481244	0.0713439	0.0652077	0.0358814	0.0259905	0.043334	0.0991562	0.0600308	0.0219999	0.0564458	0.0573675	NA	1.2857e-06	0.000302853	NA
Arabidopsis thaliana	0.0918878	0.050788	0.0353636	0.0439766	0.0282771	0.0123676	0.0185584	0.047739	0.0625986	0.0540415	0.0675971	0.0634251	0.0426736	0.0227746	0.0533699	0.0960381	0.0664714	0.0244306	0.0537958	0.063825	NA	NA	5.40767e-07	NA
Chlamydomonas reinhardtii	0.0777249	0.0475442	0.0464644	0.019517	0.0169611	0.0115959	0.0132108	0.0773233	0.171428	0.0422205	0.0484313	0.114747	0.0201477	0.0211915	0.0194819	0.0861561	0.0613719	0.0180077	0.0623037	0.0241494	NA	NA	2.2456e-05	NA
Aristerostoma spp.	0.0761731	0.0499336	0.0563525	0.0632686	0.0384921	0.00804486	0.0139165	0.0371615	0.0486735	0.0602868	0.0746806	0.0511884	0.0500343	0.0191885	0.0683554	0.0861862	0.0486034	0.0223856	0.037574	0.0895004	NA	NA	NA	NA
Favella ehrenbergii	0.0805386	0.0518094	0.0718702	0.0468554	0.0277178	0.00830183	0.013631	0.0413462	0.075322	0.0547604	0.0694171	0.0562543	0.0401556	0.0217645	0.0501896	0.0855018	0.054739	0.0277076	0.0542307	0.0678871	NA	NA	NA	NA
Pseudokeronopsis spp.	0.0763397	0.0442586	0.0706081	0.0572249	0.0358511	0.00782262	0.0137889	0.0351431	0.0481098	0.052578	0.0798848	0.0489528	0.048735	0.019946	0.0616354	0.0912121	0.0519307	0.0261637	0.0421724	0.0876421	NA	NA	NA	NA
Strombidium inclinatum	0.0861434	0.0492003	0.0705774	0.0508557	0.0281004	0.00700073	0.0107469	0.0462932	0.0570701	0.0549944	0.0737392	0.0514706	0.0441814	0.0221052	0.0545388	0.0861391	0.0509504	0.0257201	0.048295	0.0818778	NA	NA	NA	NA
Uronema spp.	0.0635891	0.0457283	0.0846575	0.0767972	0.044243	0.00873872	0.0191509	0.0304835	0.0365816	0.0557469	0.0691574	0.0483778	0.0497763	0.016779	0.0792166	0.0822014	0.0463818	0.0215942	0.0289453	0.0918534	NA	NA	NA	NA
Climacostomum virens	0.0861445	0.0550493	0.0399705	0.0406959	0.0345268	0.0106427	0.0198087	0.0416025	0.0680521	0.0507059	0.0720569	0.0489981	0.045498	0.020662	0.0556985	0.106854	0.0628064	0.0220826	0.0526877	0.0654571	NA	NA	NA	NA
Litonotus pictus	0.0928293	0.0505472	0.0364506	0.0906334	0.0408188	0.00540765	0.013988	0.0286644	0.0338397	0.053627	0.0793002	0.0406283	0.0497814	0.0179602	0.0745773	0.0885322	0.0484781	0.0195263	0.0344409	0.0999691	NA	NA	NA	NA
Protocruzia adherens	0.0862387	0.0595312	0.0415824	0.0509031	0.0313825	0.0100633	0.0163243	0.0372472	0.0561925	0.0594995	0.0728258	0.0576926	0.0460939	0.0225872	0.0583641	0.0921449	0.0564658	0.0223341	0.0523031	0.070224	NA	NA	NA	NA
Mesodinium pulex	0.0716752	0.0476539	0.0410163	0.0418657	0.029722	0.0128904	0.0177738	0.0500776	0.0940311	0.0559333	0.0705683	0.0694889	0.0362147	0.0211857	0.0416032	0.091396	0.063042	0.0246902	0.0594863	0.0596853	NA	NA	NA	NA
Blepharisma japonicum	0.0791456	0.0484097	0.0410093	0.0566679	0.0367444	0.0113817	0.0173801	0.0411446	0.0540871	0.0517319	0.0802794	0.0495097	0.0450859	0.0198052	0.0760237	0.0938201	0.0498034	0.0210636	0.0443975	0.0825091	NA	NA	NA	NA
Euplotes focardii	0.0770881	0.0509087	0.0367664	0.0609054	0.0366867	0.00875434	0.0184552	0.0364988	0.0496753	0.0566518	0.0746795	0.0525775	0.0492531	0.0200168	0.0720961	0.087176	0.051856	0.024009	0.0439971	0.0919482	NA	NA	NA	NA
