## Supplementary material for "Noncanonical usage of stop codons in ciliates expands proteins with Q-rich motifs": Dataset DS3

### Sheet: DS3
	SCD			Pure polyQ number								Impure polyQ number						Pure polyQ/N number								Impure polyQ/N number						Pure polyN number								Impure polyN number
Species	1	2	³3	4	5	6	7	8	9	10	³11	4/5	4/6	4/7	8/10	9/10	other	4	5	6	7	8	9	10	³11	4/5	4/6	4/7	8/10	9/10	other	4	5	6	7	8	9	10	³11	4/5	4/6	4/7	8/10	9/10	other
S. cerevisiae S288c	574	226	216	76	34	25	10	9	8	4	29	111	58	17	7	8	264	303	87	32	23	12	7	4	34	805	583	194	15	15	1078	95	30	10	10	1	0	3	7	248	156	73	4	6	359
Candida albicans	547	248	322	201	123	111	84	32	31	16	59	236	112	67	23	21	766	609	236	195	121	54	45	31	86	1165	796	283	56	44	2300	208	92	85	39	30	21	16	25	346	207	122	20	20	691
Candida auris	492	168	264	51	25	7	11	6	7	2	7	85	81	27	2	3	234	170	37	9	11	6	7	2	9	445	369	100	14	4	565	21	3	0	1	0	1	0	0	52	61	20	1	1	56
Candida tropicalis	506	210	263	214	120	76	57	46	21	14	36	230	114	33	27	26	726	528	203	100	69	50	32	18	40	1011	711	216	48	41	1794	138	63	34	13	11	9	2	5	249	202	67	7	10	437
Neurospora crassa	951	404	542	204	123	85	41	43	44	17	56	352	205	122	20	23	966	433	196	109	55	47	38	29	70	876	613	292	29	28	1702	79	52	19	10	5	2	9	15	137	85	68	2	7	222
Magnaporthe oryzae	988	386	406	189	89	55	44	19	14	13	26	268	146	50	14	13	509	381	129	78	42	19	17	16	27	726	502	168	26	21	981	59	18	14	6	2	0	1	1	59	50	23	0	2	90
Trichoderma reesei	1090	470	503	159	83	56	42	37	18	10	34	225	139	95	11	17	580	346	124	72	52	33	22	10	42	689	550	212	15	24	1037	58	29	12	16	3	1	3	7	72	58	41	3	4	136
Cryptococcus neoformans	637	264	346	73	25	11	4	6	0	5	6	116	74	82	5	3	308	168	39	18	8	7	0	6	7	382	282	153	8	8	524	16	1	0	1	0	0	0	0	30	23	24	0	1	42
Ustilago maydis	812	383	453	147	52	23	25	14	6	14	35	192	124	42	7	5	431	258	75	28	25	18	9	13	41	474	387	133	13	8	713	16	5	3	3	1	1	1	3	31	27	20	2	0	65
Taiwanofungus camphoratus	1108	469	507	91	25	11	4	7	1	5	9	114	99	77	2	0	236	211	43	22	8	6	1	5	10	481	385	190	2	0	462	18	1	0	1	0	0	0	0	32	33	30	0	0	33
Dictyostelium discoideum	1057	481	718	850	478	319	238	159	120	94	540	754	352	118	102	96	3964	3043	1452	1030	688	503	360	266	1859	4542	2730	830	478	460	20182	1614	967	730	519	390	259	179	1457	2020	1183	499	307	328	12872
Plasmodium falciparum	253	90	87	11	3	4	3	1	1	0	5	25	13	12	1	0	56	2074	709	442	314	231	195	136	300	4150	3053	666	140	146	9390	1441	602	414	318	241	190	139	308	2807	2047	447	106	146	6859
Tetrahymena thermophila	3154	2093	8450	2081	674	288	120	64	38	32	47	4919	3886	1145	144	70	6884	12554	3721	1237	471	205	97	70	81	26128	18596	4255	976	303	48839	1317	416	162	83	50	19	17	26	3342	2892	877	68	46	4258
Paramecium tetraurelia	5505	3545	7164	2204	610	217	112	50	31	29	107	4709	3417	932	95	48	6069	8090	1986	537	217	93	46	24	99	18368	13343	3280	374	131	25211	557	89	22	5	7	4	4	12	1108	1010	345	6	4	836
Oxytricha trifallax	2895	2029	8750	2493	922	335	147	66	15	12	11	4336	3266	1072	98	45	6173	9800	2952	937	342	144	56	19	19	19377	13643	3470	619	177	33769	911	191	45	9	1	1	1	0	2020	1920	681	9	1	1977
Stylonychia lemnae	2666	1864	5655	1298	453	160	58	33	21	8	14	2677	1929	661	63	31	3723	5890	1649	514	190	63	34	17	26	12214	8963	2413	310	84	19423	572	145	37	12	5	0	3	0	1309	1226	427	11	3	1406
Pseudocohnilembus persalinus	1723	1090	3466	2030	519	239	108	67	35	24	25	3438	2563	1174	175	77	7659	6954	2479	978	406	228	118	49	95	13515	8830	2127	914	385	35082	1099	366	100	42	24	19	8	10	2243	1747	902	107	36	4871
Stentor coeruleus	2566	1008	733	23	1	0	0	0	0	0	0	70	51	18	0	0	17	838	105	12	1	0	0	0	0	2346	2149	511	2	0	1325	104	19	2	0	0	0	0	0	378	444	135	0	0	147
Drosophila melanogaster	2333	1095	1947	2114	1101	726	438	302	197	162	385	1921	903	395	184	202	6321	3503	1554	750	519	309	224	190	389	4609	3000	1171	294	303	10413	672	338	116	55	25	60	28	24	636	394	333	21	34	1178
Aedes aegypti	1904	858	1453	1233	740	355	222	198	93	46	116	1426	568	134	103	128	3846	2620	1202	508	284	195	141	63	124	4135	2938	637	185	122	7507	604	256	112	57	24	14	13	8	778	542	140	9	19	1118
Stentor coeruleus	1909	865	823	444	257	110	45	40	7	9	8	651	394	106	40	17	1543	1256	444	145	52	72	9	11	10	2359	1889	460	68	41	3357	165	57	18	9	6	2	0	1	228	232	92	4	4	263
Danio rerio	4736	2207	3418	641	174	122	59	18	20	9	26	1109	694	259	23	10	1330	1857	417	200	68	27	21	14	26	3801	3120	963	39	18	3597	268	52	23	5	0	1	1	0	268	292	126	4	2	247
Mus musculus	4552	2178	2872	407	122	60	42	30	40	17	101	927	847	304	10	18	1355	1244	229	75	40	31	36	18	98	3135	2928	910	20	19	2892	87	14	0	2	1	0	0	0	219	180	52	0	1	103
Homo sapiens	5336	2468	3192	546	176	99	51	45	18	30	113	1178	761	244	12	14	1347	1667	309	139	53	30	20	29	101	3896	3043	931	11	30	3336	103	12	0	3	0	0	0	0	261	281	68	0	1	97
Arabidopsis thaliana	2631	852	773	322	149	76	38	19	7	11	15	402	234	134	20	17	677	1405	334	140	64	37	19	11	20	2304	1635	540	55	29	2434	391	114	47	19	18	3	7	7	373	260	103	9	6	407
Chlamydomonas reinhardtii	1342	524	549	1789	901	696	476	356	245	162	442	2223	1127	548	183	192	7311	1956	932	691	481	351	243	159	440	2675	1535	696	191	197	7972	36	15	4	7	0	1	1	1	59	45	58	1	0	124
Aristerostoma spp.	2482	1180	1368	543	221	109	42	35	20	11	25	767	465	155	29	24	1104	1922	565	242	89	60	30	15	32	3755	2570	703	104	55	5548	343	106	50	31	12	5	2	3	543	394	151	16	9	651
Favella ehrenbergii	3151	1686	2739	822	306	130	59	33	23	10	22	1295	890	271	24	24	1951	1994	507	192	70	49	27	11	22	3850	2820	739	51	43	4706	85	15	2	3	0	0	1	0	136	144	45	0	1	100
Pseudokeronopsis spp.	6398	3472	4645	791	126	49	22	11	1	3	3	1803	1542	543	13	9	1708	3832	704	198	32	16	6	5	4	8768	6969	1932	114	23	9650	176	21	5	0	0	0	0	0	483	519	166	1	0	311
Strombidium inclinatum	3733	2110	3975	1062	294	133	55	29	20	11	23	1645	1101	315	38	20	1969	2720	599	202	66	35	22	11	20	5474	3957	1194	91	26	6026	103	12	2	0	0	0	0	0	243	227	78	0	0	102
Uronema spp.	1385	682	623	520	198	84	48	31	13	12	11	881	544	158	48	32	1810	1723	556	242	125	56	28	20	24	3280	2211	528	169	98	6905	363	93	27	18	6	3	3	3	508	383	121	24	0	829
Climacostomum virens	2528	1096	888	51	3	1	2	0	0	0	0	163	145	78	2	0	100	233	21	2	2	0	0	0	0	820	801	411	2	0	491	12	1	0	0	0	0	0	0	47	41	23	0	0	18
Litonotus pictus	1969	771	551	42	7	1	3	0	1	0	0	108	130	93	2	1	114	1785	307	81	34	6	3	2	3	4547	3972	1234	78	16	7171	844	118	45	16	4	1	0	1	2176	1913	652	46	6	3188
Protocruzia adherens	2558	911	668	107	51	24	10	2	0	0	0	187	154	85	2	3	283	702	156	50	19	5	4	0	0	1672	1463	469	6	3	1412	108	40	16	8	0	0	0	0	212	203	61	0	0	150
Mesodinium pulex	2674	905	685	174	50	32	20	12	8	12	26	443	358	276	17	6	728	1250	248	120	55	30	22	21	41	3060	2901	1192	81	41	5296	283	73	37	31	7	3	4	13	855	1029	717	21	5	2009
Blepharisma japonicum	1372	494	318	34	3	1	1	0	0	0	0	100	84	39	0	0	72	371	49	9	4	0	0	0	0	1106	983	291	7	0	786	29	6	1	0	0	0	0	0	105	140	57	0	0	36
Euplotes focardii	1516	503	208	40	6	5	2	0	1	2	3	105	75	35	0	0	86	646	80	11	6	3	4	0	5	1655	1473	374	4	2	1394	101	3	0	0	0	0	0	0	300	332	120	1	0	188
