## Supplementary material for "Noncanonical usage of stop codons in ciliates expands proteins with Q-rich motifs": Dataset DS34

### Sheet: DS31
Gene ID	Transcript ID	geneID/CDS/protein source	Gene name	SCD #	PolyQ #	PolyQ/N #	PolyN #	PolyY #	PolyW #	PolyC #	PolyP #	PolyA #	PolyS #	PolyT #	PolyD #	PolyE #	PolyG #	PolyF #	PolyH #	PolyI #	PolyL #	PolyV #	PolyM #	PolyR #	PolyK #
TTHERM_00047010	gene_000008883	TGD (ciliate.org)	DPL2	15	2	11	2	0	0	0	0	0	0	0	0	1	0	0	0	0	0	0	0	0	1
	gene_000012891	TGD (ciliate.org)		15	1	9	0	0	0	0	0	0	1	0	0	0	0	0	0	0	0	0	0	0	0
	gene_000023519	TGD (ciliate.org)	SEMI	14	1	12	1	0	0	0	0	0	0	0	0	0	0	0	0	0	1	0	0	0	2
TTHERM_00133730	gene_000004316	TGD (ciliate.org)	PARS11	14	2	6	0	0	0	0	0	0	1	0	0	0	0	0	0	0	0	0	0	0	0
TTHERM_00431390	gene_000018049,gene_000018050,gene_000021839,gene_000021840	TGD (ciliate.org)		13	3	18	0	0	0	0	0	0	0	0	0	0	0	0	0	0	0	0	0	0	2
TTHERM_00125280	gene_000004431	TGD (ciliate.org)	PDD1	13	3	5	0	0	0	0	0	0	3	0	0	2	0	0	0	0	0	0	0	0	0
TTHERM_00711840	gene_000011032	TGD (ciliate.org)		12	3	15	2	0	0	0	0	0	0	0	0	0	0	0	0	0	1	0	0	0	0
TTHERM_00535390	gene_000024712	TGD (ciliate.org)		12	0	2	0	0	0	0	0	0	0	0	0	1	0	0	0	0	2	0	0	0	0
TTHERM_00857890	gene_000000846,gene_000011501	TGD (ciliate.org)	MSH4	11	3	25	1	0	0	0	0	0	0	0	1	2	0	1	0	2	1	0	0	0	0
TTHERM_00363180	gene_000016727,gene_000025905,gene_000025906,gene_000025907	TGD (ciliate.org)		11	0	8	0	0	0	0	0	0	2	0	0	2	0	0	0	0	0	0	0	0	6
TTHERM_00460720	gene_000008696	uniprot	BIME1;Sa15	11	1	8	1	0	0	0	0	0	0	0	0	0	0	0	0	0	0	0	0	0	0
	gene_000007138	TGD (ciliate.org)		9	2	12	3	0	0	0	0	0	0	0	0	1	0	0	0	0	3	0	0	0	1
TTHERM_01347950	gene_000002435,gene_000002436,gene_000030639,gene_000030640	TGD (ciliate.org)	SUR2	9	0	11	1	0	0	0	0	0	0	0	0	0	0	1	0	0	0	0	0	0	3
TTHERM_00113330	gene_000017073	TGD (ciliate.org)		9	0	4	0	0	0	0	0	0	0	0	0	0	0	0	0	0	1	0	0	0	0
TTHERM_01276320	gene_000002271	TGD (ciliate.org)	GIW1	9	0	2	1	0	0	0	0	0	0	0	0	0	0	0	0	1	0	0	0	0	0
TTHERM_00299879	gene_000003648	TGD (ciliate.org)	WAG1	8	0	18	13	0	0	0	0	0	3	0	1	2	6	0	0	0	0	0	0	0	0
TTHERM_00107080	gene_000010522,gene_000018722,gene_000018723,gene_000022517	TGD (ciliate.org)		8	3	13	2	1	0	0	0	0	0	0	1	0	0	0	0	3	1	0	0	0	2
TTHERM_01179960	gene_000002096	TGD (ciliate.org)	EXO1	8	1	8	0	1	0	0	0	0	0	0	0	1	0	0	0	0	1	0	0	0	0
TTHERM_00112830	gene_000008260	TGD (ciliate.org)	APRO1	8	1	8	2	0	0	0	0	0	0	0	0	0	0	0	0	0	0	0	0	0	0
TTHERM_00678460	gene_000006743	TGD (ciliate.org)	SCC2	8	0	5	0	0	0	0	0	0	0	0	1	1	0	0	0	0	3	0	0	0	2
TTHERM_00693080	gene_000007471	TGD (ciliate.org)	CYC17	8	1	4	0	0	0	0	0	0	1	0	0	0	0	0	0	0	1	0	0	0	0
TTHERM_00670390	gene_000006765	uniprot	YEN1	8	1	3	0	0	0	0	0	0	0	0	2	2	0	0	0	0	1	0	0	0	2
TTHERM_00145310	gene_000014705	TGD (ciliate.org)		7	3	12	0	0	0	0	0	0	0	0	1	0	0	0	0	0	0	0	0	0	0
TTHERM_00531890	gene_000017945	TGD (ciliate.org)	ZFR3;COI9	7	0	10	2	0	0	0	0	0	3	0	0	0	0	0	0	0	1	0	0	0	0
TTHERM_00530040	gene_000013472	TGD (ciliate.org)		7	1	7	3	0	0	0	0	0	1	0	0	1	0	0	0	0	0	0	0	0	2
TTHERM_00245660	gene_000012285	TGD (ciliate.org)	REC8	7	1	6	0	0	0	0	0	0	0	0	0	0	0	0	0	0	0	0	0	0	1
TTHERM_00074340	gene_000028196	TGD (ciliate.org)		7	0	4	0	0	0	0	0	0	0	0	0	0	0	0	0	0	0	0	0	0	0
TTHERM_00535470	gene_000006152,gene_000006153,gene_000015552,gene_000024719	TGD (ciliate.org)	FANCM	6	3	29	4	0	0	0	0	0	4	0	5	2	0	0	0	0	0	0	0	0	2
TTHERM_00295910	gene_000003723	TGD (ciliate.org)		6	1	13	2	0	0	0	0	0	0	0	1	0	0	0	1	0	0	0	0	0	2
TTHERM_00295910	gene_000003723	TGD (ciliate.org)		6	1	13	2	0	0	0	0	0	0	0	1	0	0	0	1	0	0	0	0	0	2
TTHERM_00348820	gene_000029183	TGD (ciliate.org)		6	1	5	0	0	0	0	0	0	0	0	0	0	0	0	0	0	0	0	0	0	0
TTHERM_00079530	gene_000009424	TGD (ciliate.org)	CYC2	6	0	4	0	0	0	0	0	0	1	0	0	0	0	0	0	0	0	1	0	0	0
TTHERM_00316860	gene_000003306	TGD (ciliate.org)		6	0	1	0	0	0	0	0	0	0	0	0	0	0	0	0	0	0	0	0	0	1
TTHERM_00444430	gene_000004984,gene_000004985	TGD (ciliate.org)		5	3	13	0	0	0	0	0	0	2	0	1	0	0	0	0	0	0	0	0	0	1
TTHERM_01030000	gene_000001622	TGD (ciliate.org)	SGS1	5	1	10	3	0	0	0	0	0	1	0	1	0	0	0	0	0	0	0	0	0	1
TTHERM_00284230	gene_000003969,gene_000014105	TGD (ciliate.org)	DCL1	5	1	8	1	0	0	0	0	0	1	0	0	0	0	0	0	0	1	0	0	0	1
TTHERM_00520940	gene_000015499	TGD (ciliate.org)		5	0	7	0	0	0	0	0	0	2	0	0	1	0	0	0	0	0	0	0	0	2
TTHERM_01207610	gene_000002153,gene_000012746,gene_000022805,gene_000022806	TGD (ciliate.org)	MCMD1	5	0	6	1	0	0	0	0	0	0	0	0	0	0	0	0	0	1	0	0	0	0
TTHERM_01008650	gene_000001570,gene_000001571,gene_000026097	TGD (ciliate.org)	ATR1	5	2	5	1	0	0	0	0	0	3	0	0	1	0	0	0	0	3	0	0	0	2
TTHERM_01075640	gene_000001786,gene_000012385	TGD (ciliate.org)	HAP2	5	1	5	0	0	0	1	0	0	4	0	0	0	0	0	0	0	0	0	0	0	1
	gene_000015223	TGD (ciliate.org)	MIP1	5	0	5	1	0	0	0	0	0	0	0	0	1	0	0	0	0	0	1	0	0	0
TTHERM_00572190	gene_000008040	TGD (ciliate.org)		5	0	1	0	0	0	0	0	0	0	0	0	0	0	0	0	0	4	0	0	0	0
	gene_000007168	TGD (ciliate.org)	MSH5	4	1	7	1	0	0	0	0	0	1	0	0	0	0	0	0	0	0	0	0	0	0
TTHERM_00584620	gene_000013166	TGD (ciliate.org)		4	0	5	0	0	0	0	0	0	1	0	0	1	0	0	0	0	0	0	0	0	0
TTHERM_00420320	gene_000002791	TGD (ciliate.org)		4	0	5	0	0	0	0	0	0	0	0	0	0	0	0	0	0	0	0	0	0	0
TTHERM_00522660	gene_000031310	TGD (ciliate.org)	RNF2	4	0	4	0	0	0	0	0	0	0	0	1	3	0	0	0	0	0	0	0	0	0
TTHERM_00071060	gene_000005231	TGD (ciliate.org)		4	0	3	0	0	0	0	0	0	0	0	0	1	0	0	0	0	0	0	0	0	1
TTHERM_00196180	gene_000011670	TGD (ciliate.org)		4	0	2	0	0	0	0	0	0	0	0	0	0	0	0	0	0	0	0	0	0	2
TTHERM_00474920	gene_000021272	TGD (ciliate.org)	CSMA2;RIB1	3	2	11	2	0	0	0	0	0	0	0	0	0	0	0	0	0	0	0	0	0	0
TTHERM_00624870	gene_000008506	TGD (ciliate.org)	MUS81	3	0	9	1	0	0	0	0	0	1	0	0	2	0	0	0	0	0	0	0	0	2
TTHERM_00283900	gene_000022689	TGD (ciliate.org)	RNH13	3	1	8	1	0	0	0	0	0	1	0	0	0	0	0	0	0	0	0	0	0	1
TTHERM_01054260	gene_000001742	TGD (ciliate.org)		3	0	6	0	0	0	0	0	0	0	0	0	0	0	0	0	0	0	0	0	0	1
TTHERM_01055420	gene_000016856	TGD (ciliate.org)	CSMA3;MIP2	3	0	3	0	0	0	0	0	0	0	0	0	0	0	0	0	0	0	0	0	0	1
TTHERM_01193530	gene_000012710	TGD (ciliate.org)		3	0	2	0	0	0	0	0	0	1	0	0	0	0	0	0	0	1	0	0	0	1
TTHERM_000161578		TGD (ciliate.org)		2	2	7	0	0	0	0	0	0	0	0	1	0	0	0	0	0	0	0	0	0	1
TTHERM_00815110	gene_000026294	TGD (ciliate.org)		2	2	4	0	0	0	0	0	0	0	0	0	0	0	0	0	0	0	0	0	0	1
TTHERM_00940270	gene_000001272	TGD (ciliate.org)		2	1	4	1	0	0	0	0	0	0	0	0	0	0	0	0	0	0	0	0	0	0
TTHERM_01013140	gene_000025930	TGD (ciliate.org)	(selfer)	2	1	2	0	0	0	0	0	0	1	0	0	0	0	0	0	0	0	0	0	0	1
TTHERM_01013140	gene_000025930	TGD (ciliate.org)		2	1	2	0	0	0	0	0	0	1	0	0	0	0	0	0	0	0	0	0	0	1
TTHERM_001295283		TGD (ciliate.org)	PAMD1	2	1	2	0	0	0	0	0	0	0	0	0	0	0	0	0	0	0	0	0	0	1
TTHERM_00442420	gene_000002976,gene_000002977	uniprot	ESC1	2	0	1	0	0	0	0	0	0	1	0	0	0	0	0	0	0	0	0	0	0	0
TTHERM_00129990	gene_000023789	TGD (ciliate.org)		2	0	1	0	0	0	0	0	0	0	0	0	0	0	0	0	0	1	0	0	0	0
TTHERM_01285910	gene_000002286	TGD (ciliate.org)	ZFR2;RNF1	2	0	0	0	0	0	0	0	0	0	0	0	0	0	0	0	0	0	0	0	0	1
TTHERM_01285910	gene_000002286	TGD (ciliate.org)	ZFR1	2	0	0	0	0	0	0	0	0	0	0	0	0	0	0	0	0	0	0	0	0	1
TTHERM_00459230	gene_000005739,gene_000005740	TGD (ciliate.org)	DMC1	2	0	0	0	0	0	0	0	0	0	0	0	0	0	0	0	0	0	0	0	0	0
TTHERM_01044410	gene_000007629	TGD (ciliate.org)		1	6	16	0	0	0	0	0	0	0	0	0	0	0	0	0	0	0	0	0	0	0
TTHERM_00049220	gene_000008968,gene_000008969	TGD (ciliate.org)	ZHP3	1	3	10	2	0	0	0	0	0	0	0	0	0	0	0	0	0	0	0	0	0	0
	gene_000003690	TGD (ciliate.org)	MND1	1	0	8	0	0	0	0	0	0	0	0	0	0	0	0	0	0	2	0	0	0	2
TTHERM_00313180	gene_000008011	TGD (ciliate.org)		1	1	6	0	0	0	0	0	0	1	0	0	1	0	0	0	0	0	0	0	0	2
TTHERM_00197670	gene_000021671	TGD (ciliate.org)		1	0	5	1	0	0	0	0	0	0	0	0	0	0	0	0	0	0	0	0	0	0
TTHERM_00825440	gene_000003060	TGD (ciliate.org)	TOP2	1	0	4	0	0	0	0	0	1	1	0	3	4	0	0	0	0	0	0	0	0	0
TTHERM_00699830	gene_000027542,gene_000027543	TGD (ciliate.org)		1	1	4	1	0	0	0	0	0	0	0	0	0	0	0	0	0	0	0	0	0	0
TTHERM_00494780	gene_000005673	TGD (ciliate.org)		1	0	3	0	0	0	0	0	0	0	0	0	0	0	1	0	0	1	0	0	0	1
	gene_000002196	TGD (ciliate.org)		1	1	3	0	0	0	0	0	0	0	0	0	1	0	2	0	1	0	0	0	0	1
TTHERM_00433810	gene_000009676	TGD (ciliate.org)	HEN1	1	1	3	0	0	0	0	0	0	0	0	0	2	0	0	0	0	0	0	0	0	0
TTHERM_00711858	gene_000000331	TGD (ciliate.org)	SPOP2;MELG1	1	1	2	0	0	0	0	0	0	0	0	0	0	0	0	0	0	0	0	0	0	0
TTHERM_00145610	gene_000004828	TGD (ciliate.org)	MED11	1	0	2	0	0	0	0	0	0	0	0	0	0	0	0	0	0	0	0	0	0	0
TTHERM_00145610	gene_000004828	TGD (ciliate.org)	MED11	1	0	2	0	0	0	0	0	0	0	0	0	0	0	0	0	0	0	0	0	0	0
TTHERM_00134800	gene_000004310	TGD (ciliate.org)	COI8	1	1	2	0	0	0	0	0	0	0	0	0	0	0	0	0	0	0	0	0	0	0
TTHERM_00402050	gene_000015324	TGD (ciliate.org)	COI12	1	1	2	0	0	0	0	0	0	0	0	0	0	0	0	0	0	0	0	0	0	0
TTHERM_00194130	gene_000000979	TGD (ciliate.org)	MMS4;EME1	1	0	1	0	0	0	0	0	0	0	0	0	1	0	0	0	0	0	0	0	0	2
TTHERM_00794620	gene_000000601	TGD (ciliate.org)	HOP2A	1	0	1	0	0	0	0	0	0	0	0	0	0	0	0	0	0	0	0	0	0	1
TTHERM_00301940	gene_000003704	TGD (ciliate.org)	DED1	1	0	1	0	0	0	0	0	0	0	0	1	0	0	0	0	0	0	0	0	0	0
TTHERM_00530659	gene_000003129	TGD (ciliate.org)	BIME2	1	0	1	0	0	0	0	0	0	0	0	0	0	0	0	0	0	0	0	0	0	0
TTHERM_00895660	gene_000029537	TGD (ciliate.org)		1	0	0	0	0	0	0	0	0	0	0	0	0	0	0	0	0	0	0	0	0	0
TTHERM_00460480	gene_000008686	TGD (ciliate.org)	SAE2;COM1	0	2	12	0	0	0	0	0	0	0	0	0	0	0	0	0	0	0	0	0	0	1
TTHERM_00078870	gene_000009391	TGD (ciliate.org)	DRB1	0	2	8	1	0	0	0	0	0	1	0	0	1	0	0	0	0	0	0	0	0	0
TTHERM_00565620	gene_000023730	TGD (ciliate.org)		0	0	7	2	0	0	0	0	0	1	0	0	0	0	0	0	0	0	0	0	0	0
TTHERM_00392760	gene_000008403	TGD (ciliate.org)	CAPD2	0	2	5	0	1	0	0	0	0	0	0	2	5	0	0	0	1	0	0	0	0	3
TTHERM_00039000	gene_000009224	TGD (ciliate.org)	CSMA1	0	1	3	0	0	0	0	0	0	0	0	0	0	0	0	0	2	1	0	0	0	1
TTHERM_01444890	gene_000018360	TGD (ciliate.org)		0	0	3	0	0	0	0	0	0	2	0	0	0	0	0	0	1	1	0	0	0	0
TTHERM_01444890	gene_000018360	TGD (ciliate.org)		0	0	3	0	0	0	0	0	0	2	0	0	0	0	0	0	1	1	0	0	0	0
TTHERM_00578960	gene_000006864	TGD (ciliate.org)	RMI1	0	1	3	0	0	0	0	0	0	0	0	1	0	0	0	0	0	0	0	0	0	0
TTHERM_00335780	gene_000003468,gene_000003469	TGD (ciliate.org)	EZL1	0	0	2	0	1	0	0	0	0	0	0	0	0	0	0	0	0	0	0	0	0	2
TTHERM_00471820	gene_000030259	TGD (ciliate.org)	MLH1	0	1	2	0	0	0	0	0	0	15	1	0	0	0	0	0	0	0	0	0	1	1
TTHERM_00387050	gene_000010187	TGD (ciliate.org)	LIG4	0	0	2	0	0	0	0	0	0	0	0	0	1	0	0	0	0	0	0	0	0	1
TTHERM_00219320	gene_000004672,gene_000014621	TGD (ciliate.org)		0	0	2	0	0	0	0	0	0	0	0	0	0	0	0	0	0	0	0	0	0	0
TTHERM_01161040	gene_000008770	TGD (ciliate.org)	TWI1	0	0	1	0	0	0	0	0	0	0	0	0	0	0	0	0	0	0	0	0	0	0
	gene_000008668	TGD (ciliate.org)	SPO11	0	0	1	0	0	0	0	0	0	0	0	0	0	0	0	0	0	0	0	0	0	0
TTHERM_01044360	gene_000030873	uniprot	MLH3	0	1	1	0	0	0	0	0	0	0	0	0	0	0	0	0	2	0	0	0	0	0
TTHERM_00289290	gene_000003395	TGD (ciliate.org)	MELG2	0	0	1	0	0	0	0	0	0	0	0	0	0	0	0	0	0	0	0	0	0	0
TTHERM_00695710	gene_000008570	TGD (ciliate.org)	E2FL-2	0	0	1	0	0	0	0	0	0	0	0	0	0	0	0	0	0	0	0	0	0	0
TTHERM_00686240	gene_000016022	TGD (ciliate.org)	DIE5	0	0	1	0	0	0	0	0	0	0	0	0	0	0	0	0	0	0	0	0	0	0
TTHERM_00285420	gene_000029268	TGD (ciliate.org)	DED2	0	0	1	0	0	0	0	0	0	0	0	0	0	0	0	0	0	0	0	0	0	0
TTHERM_00637830	gene_000010688,gene_000018855	TGD (ciliate.org)	(Melg3 interactor)	0	0	1	0	0	0	0	0	0	0	0	0	0	0	0	0	0	0	0	0	0	0
TTHERM_00037590	gene_000017728	TGD (ciliate.org)		0	1	1	0	0	0	0	0	0	0	0	0	0	0	0	0	0	0	0	0	0	0
TTHERM_000684569		TGD (ciliate.org)		0	0	1	0	0	0	0	0	0	0	0	0	0	0	0	0	0	0	0	0	0	0
TTHERM_00426060	gene_000010321	TGD (ciliate.org)		0	0	1	0	0	0	0	0	0	0	0	0	0	0	0	0	0	0	0	0	0	0
TTHERM_00455370	gene_000005698	TGD (ciliate.org)		0	1	1	0	0	0	0	0	0	0	0	0	0	0	0	0	0	1	0	0	0	0
TTHERM_00760760	gene_000030062	TGD (ciliate.org)		0	0	1	0	0	0	0	0	0	0	0	0	0	0	0	0	0	0	0	0	0	0
TTHERM_00361700	gene_000025888,gene_000025889,gene_000025890	TGD (ciliate.org)		0	0	0	0	0	0	0	0	0	1	0	0	1	0	0	0	0	0	0	0	0	2
TTHERM_00142330	gene_000004760	TGD (ciliate.org)	RAD51	0	0	0	0	0	0	0	0	0	0	0	0	0	1	0	0	0	0	0	0	0	0
TTHERM_00530039		TGD (ciliate.org)	PARS-L	0	0	0	0	0	0	0	0	0	0	0	0	0	0	0	0	1	0	0	0	0	0
TTHERM_00721450	gene_000000369	TGD (ciliate.org)	MRE11	0	0	0	0	0	0	0	0	0	0	0	1	1	0	0	0	0	0	0	0	0	0
TTHERM_00365339	gene_000025916	uniprot	MELG3	0	0	0	0	0	0	0	0	0	0	0	0	0	0	0	0	0	0	0	0	0	0
TTHERM_00483640	gene_000006256,gene_000015621	TGD (ciliate.org)	CDK3;CDK2	0	0	0	0	0	0	0	0	0	0	0	0	0	0	0	0	0	0	0	0	0	0
TTHERM_00726370	gene_000000420,gene_000011099	TGD (ciliate.org)	(RFA1 hom.)	0	0	0	0	0	0	0	0	0	0	0	0	0	0	0	0	0	0	0	0	0	0
TTHERM_00401929	gene_000005778	TGD (ciliate.org)		0	0	0	0	0	0	0	0	0	0	0	0	0	0	0	0	0	0	0	0	0	0
TTHERM_00790880	gene_000031066	TGD (ciliate.org)		0	0	0	0	0	0	0	0	0	0	0	0	0	0	0	0	1	0	0	0	0	0
TTHERM_00841270	gene_000007198	TGD (ciliate.org)		0	0	0	0	0	0	0	0	0	0	0	0	0	0	0	0	0	0	0	0	0	0
TTHERM_00112659	gene_000008252
TTHERM_00295779
TTHERM_00406620	gene_000023469
TTHERM_00433790	gene_000021822
